# Single-cell transcriptomics reveals expression profiles of *Trypanosoma brucei* sexual stages

**DOI:** 10.1101/2021.10.13.463681

**Authors:** Virginia M. Howick, Lori Peacock, Chris Kay, Clare Collett, Wendy Gibson, Mara K.N. Lawniczak

## Abstract

Early diverging lineages such as trypanosomes can provide clues to the evolution of sexual reproduction in eukaryotes. In *Trypanosoma brucei*, the pathogen that causes Human African Trypanosomiasis, sexual reproduction occurs in the salivary glands of the insect host, but analysis of the molecular signatures that define these sexual forms is complicated because they mingle with more numerous, mitotically-dividing developmental stages. We used single-cell RNA-sequencing (scRNAseq) to profile 388 individual trypanosomes from midgut, proventriculus, and salivary glands of infected tsetse flies allowing us to identify tissue-specific cell types. Further investigation of salivary gland parasite transcriptomes revealed fine-scale changes in gene expression over a developmental progression from putative sexual forms through metacyclics expressing variant surface glycoprotein genes. The cluster of cells potentially containing sexual forms was characterized by high level transcription of the gamete fusion protein HAP2, together with an array of surface proteins and several genes of unknown function. We linked these expression patterns to distinct morphological forms using immunofluorescence assays and reporter gene expression to demonstrate that the kinetoplastid-conserved gene Tb927.10.12080 is exclusively expressed at high levels by meiotic intermediates and gametes. We speculate that this protein, currently of unknown function, plays a role in gamete formation and/or fusion.
