## Supplementary material for "Single-cell transcriptomics reveals expression profiles of *Trypanosoma brucei* sexual stages": Table S5

Differentially expressed genes identified between 1738 and J10 from the integrated cluster 0 (See also figure S5).
	p_val	avg_logFC	pct.1	pct.2	p_val_adj
Tb927.11.18710	1.20E-13	-3.809656593	0.833	1	1.10E-09
Tb927.9.15190	1.60E-13	-5.765703163	0.106	0.806	1.47E-09
Tb927.9.15420	6.09E-11	-4.246108886	0.152	0.774	5.62E-07
Tb927.10.5340	1.04E-10	-5.233499743	0.303	0.839	9.60E-07
Tb11.v5.0468	4.38E-10	-3.289142105	0.47	0.935	4.04E-06
Tb11.v5.0501	3.05E-09	-4.331473894	0.5	0.871	2.81E-05
Tb927.10.3840	5.40E-09	-2.723999685	0.045	0.548	4.98E-05
Tb927.1.2380	2.35E-08	-4.080861933	0.258	0.774	0.000217036
Tb927.2.470	3.09E-08	-1.732846329	0.394	0.871	0.000284724
Tb927.10.14140	4.64E-08	-4.117325534	0.197	0.71	0.000428086
Tb927.11.19800	9.66E-08	-3.109938566	0.545	0.871	0.000891567
